# Functional interrogation uncovers a critical role for a high-plasticity cell state in lung adenocarcinoma

**DOI:** 10.1101/2025.10.03.680232

**Authors:** Jason E. Chan, Chun-Hao Pan, Jonathan Rub, Klavdija Krause, Emma Brown, Gary Guzman, Zeda Zhang, Hannah Styers, Griffin Hartmann, Zhuxuan Li, Xueqian Zhuang, Scott W. Lowe, Doron Betel, Yan Yan, Tuomas Tammela

**Affiliations:** Cancer Biology and Genetics Program, Sloan Kettering Institute, Memorial Sloan Kettering Cancer Center, New York, New York 10065, USA; Division of Solid Tumor Oncology, Department of Medicine, Memorial Sloan Kettering Cancer Center, New York, New York 10065, USA; Tri-I Program in Computational Biology & Medicine, Weill Cornell Medicine, New York, New York 10065, USA; BCMB Allied Program, Weill Cornell Graduate School of Medical Science, Weill Cornell Medicine, New York, New York 10065, USA; Howard Hughes Medical Institute, Chevy Chase, MD, USA; Division of Hematology & Medical Oncology, Department of Medicine, Weill Cornell Medicine, New York, New York 10065, USA; Institute for Computational Biomedicine, Weill Cornell Medicine, New York, New York 10065, USA; College of Biomedicine and Health and College of Life Science and Technology, Huazhong Agricultural University, Wuhan, Hubei 430070, China; Hubei Hongshan Laboratory, Wuhan, Hubei 430070, China

## Abstract

Plasticity—the ability of cells to undergo phenotypic transitions—drives cancer progression and therapy resistance^1–3^. To date, strategies targeting cancer plasticity have not advanced to the clinic due to a lack of fundamental understanding of the underlying mechanisms. Recent studies have suggested that plasticity in solid tumors is concentrated in a minority subset of cancer cells^4–6^, yet functional studies interrogating this high plasticity cell state (HPCS) *in situ* are lacking. Here, we developed mouse models enabling detection, longitudinal lineage tracing, and ablation of the HPCS in autochthonous lung tumors *in vivo*. Using lineage tracing, we uncover the HPCS cells are dedifferentiated but possess high capacity for cell state transitions, giving rise to both early neoplastic (differentiated) and advanced lung cancer cell states *in situ*. Longitudinal lineage tracing using secreted luciferases reveals HPCS-derived cells harbor high capacity for growth when compared to bulk cancer cells or another defined cancer cell state with features of differentiated lung epithelium. Suicide gene-mediated ablation of the HPCS in early neoplasias abrogates tumor progression. Ablating HPCS cells in established tumors by suicide gene or HPCS-directed CAR T cells robustly reduces tumor burden, whereas ablation of a differentiated lung cancer cell state had no effect. We further demonstrate that the HPCS gives rise to therapy-resistant cell states, whereas ablation of the HPCS abrogates resistance to chemotherapy and oncoprotein-targeted therapy. Interestingly, an HPCS-like state is ubiquitous in regenerating epithelia and in carcinomas of multiple other tissues, revealing a convergence of plasticity programs. Our work establishes the HPCS as a critical hub enabling reciprocal transitions between cancer cell states, including acquisition of states adapted to cancer therapies. Targeting the HPCS in lung cancer and in other carcinomas may suppress cancer progression and eradicate treatment resistance.
