## Supplementary Table 1-3 for "Functional interrogation uncovers a critical role for a high-plasticity cell state in lung adenocarcinoma"

### Sheet: Supplementary Table 1
Table 1: Statistics for HPCS marker genes and Hopx.
	Slc4a11 vs HPCS	Il23a vs HPCS	Rrad vs HPCS	Tnf vs HPCS	Abtb2 vs HPCS	Itga2 vs HPCS	Hopx vs HPCS
Sensitivity	0.09264	0.2129	0.27	0.3068	0.06505	0.7602	0.2727
Specificity	0.997	0.9671	0.9556	0.9642	0.9949	0.8511	0.76
Positive Predictive Value	0.8393	0.5184	0.5031	0.5882	0.6781	0.4595	0.1591
Negative Predictive Value	0.8684	0.8806	0.8871	0.8931	0.8647	0.9552	0.8625

### Sheet: Supplementary Table 2
Table 2: Comparison of DTR vs Slc4a11 as markers for the HPCS.
	DTR vs HPCS	Slc4a11 vs HPCS	Slc4a11 vs HPCS*
Sensitivity	0.05453	0.09264	0.6541
Specificity	0.9982	0.997	0.8425
Positive Predictive Value	0.8384	0.8393	0.4203
Negative Predictive Value	0.8637	0.8684	0.9331
* HPCS = Cluster 5 cells from Marjanovic*, Hofree*, Chan* et. al., Cancer Cell 2020 (PMID 32707077)

### Sheet: Supplementary Table 3
Table 3: Comparison of Hopx vs. Slc4a11 as markers for the AT1-like cell state.
	Hopx vs AT1-like	Slc4a11 vs AT1-like
Sensitivity	0.8639	0.003887
Specificity	0.8215	0.983
Positive Predictive Value	0.3409	0.02381
Negative Predictive Value	0.9826	0.9023
