## Supplementary Table 4 for "Functional interrogation uncovers a critical role for a high-plasticity cell state in lung adenocarcinoma"

### Sheet: Mice
LUAD Model	Tag	Sex	Date of birth	Harvest Time (Weeks post tumor induction)	Treatment	Kras	p53	Slc4a11	Hipp11	Rosa26	Hopx	Notes
IGO14143 - Verification of Slc4a11-MCD/+ allele
Adenovirus-adCMV-FLP	AV1975	M	2024-07-31	16		FSF-G12D/+	frt/frt	FSF-MCD/+	FSF-GGCB/+	+/+	+/+
Adenovirus-adCMV-FLP	AV1980	M	2024-07-31	16		FSF-G12D/+	frt/frt	FSF-MCD/+	FSF-GGCB/+	+/+	+/+
IGO15601 - Lineage tracing Mice (8 week)
Lentivirus-PGK-FlpO	BH1065	F	2023-10-01	8		FSF-G12D/+	frt/frt	FSF-MCD/+	+/+	mTmG/+	+/+
Lentivirus-PGK-FlpO	BH1094	M	2023-10-01	8		FSF-G12D/+	frt/frt	FSF-MCD/+	+/+	mTmG/+	+/+
Lentivirus-PGK-FlpO	BH1129	M	2023-09-28	8		FSF-G12D/+	frt/frt	FSF-MCD/+	+/+	mTmG/+	+/+
Lentivirus-PGK-FlpO	BH1290	M	2023-10-09	8		FSF-G12D/+	frt/frt	FSF-MCD/+	+/+	mTmG/+	+/+
IGO15600, IGO15771 - Lineage tracing Mice (14 week)
Lentivirus-PGK-FlpO	BF1303	M	2023-07-06	14		FSF-G12D/+	frt/frt	FSF-MCD/+	+/+	mTmG/mTmG	+/+
Lentivirus-PGK-FlpO	BD1621	M	2023-04-30	14		FSF-G12D/+	frt/frt	FSF-MCD/+	+/+	mTmG/+	+/+
Lentivirus-PGK-FlpO	BH1066	F	2023-10-01	14		FSF-G12D/+	frt/frt	FSF-MCD/FSF-MCD	+/+	mTmG/mTmG	+/+
Lentivirus-PGK-FlpO	BH1719	F	2023-10-30	14		FSF-G12D/+	frt/frt	FSF-MCD/FSF-MCD	+/+	mTmG/+	+/+
Longitudinal sampling of in vivo tumor burden
Adenovirus-adCMV-FLP	AW1142	M	2022-08-11	16		FSF-G12D/+	frt/frt	+/+	+/+	FSF-CreERT2/+	+/+
Adenovirus-adCMV-FLP	AW1144	M	2022-08-11	16		FSF-G12D/+	frt/frt	+/+	+/+	FSF-CreERT2/+	+/+
Adenovirus-adCMV-FLP	AX1279	F	2024-09-17	16		FSF-G12D/+	frt/frt	+/+	+/+	FSF-CreERT2/+	+/+
Adenovirus-adCMV-FLP	AY1065	F	2023-05-08	16		FSF-G12D/+	frt/frt	FSF-MCD/+	FSF-GGCB/+	+/+	+/+
Adenovirus-adCMV-FLP	AY1794	F	2023-05-08	16		FSF-G12D/+	frt/frt	FSF-MCD/+	FSF-GGCB/+	+/+	+/+
Adenovirus-adCMV-FLP	AY1608	M	2023-05-08	16		FSF-G12D/+	frt/frt	FSF-MCD/+	FSF-GGCB/+	+/+	+/+
Adenovirus-adCMV-FLP	AV1975	M	2024-07-31	16		FSF-G12D/+	frt/frt	FSF-MCD/+	FSF-GGCB/+	+/+	+/+
Lentivirus-PGK-FlpO	BJ1822	M	2024-02-16	16		FSF-G12D/+	frt/frt	+/+	FSF-GGCB/FSF-GGCB	+/+	FSF-MACD/FSF-MACD
Lentivirus-PGK-FlpO	BJ1823	M	2024-02-16	16		FSF-G12D/+	frt/frt	+/+	FSF-GGCB/FSF-GGCB	+/+	FSF-MACD/+
IGO15123, IGO15342 - Ablation of the HPCS
Lentivirus-PGK-FlpO	BA1892	M	2023-01-22	16	Saline	FSF-G12D/+	frt/frt	FSF-MCD/FSF-MCD	FSF-GGCB/+	+/+	+/+
Lentivirus-PGK-FlpO	BA1931	M	2023-01-23	16	Saline	FSF-G12D/+	frt/frt	FSF-MCD/+	FSF-GGCB/+	+/+	+/+
Lentivirus-PGK-FlpO	BC1192	M	2023-03-15	16	Saline	FSF-G12D/+	frt/frt	FSF-MCD/+	FSF-GGCB/+	+/+	+/+
Lentivirus-PGK-FlpO	BA1893	M	2023-01-22	16	DT-7day	FSF-G12D/+	frt/frt	FSF-MCD/FSF-MCD	FSF-GGCB/+	+/+	+/+
Lentivirus-PGK-FlpO	BA1894	M	2023-01-22	16	DT-7day	FSF-G12D/+	frt/frt	FSF-MCD/FSF-MCD	FSF-GGCB/+	+/+	+/+
Lentivirus-PGK-FlpO	BB1880	F	2023-02-17	16	DT-7day	FSF-G12D/+	frt/frt	FSF-MCD/+	FSF-GGCB/FSF-GGCB	+/+	+/+
Lentivirus-PGK-FlpO	BC1193	M	2023-03-15	15	Saline	FSF-G12D/+	frt/frt	FSF-MCD/+	FSF-GGCB/+	+/+	+/+
Lentivirus-PGK-FlpO	BD1284	M	2023-04-09	15	Saline	FSF-G12D/+	frt/frt	FSF-MCD/+	FSF-GGCB/FSF-GGCB	+/+	+/+
Lentivirus-PGK-FlpO	BD1286	M	2023-04-09	15	Saline	FSF-G12D/+	frt/frt	FSF-MCD/+	FSF-GGCB/FSF-GGCB	+/+	+/+
Lentivirus-PGK-FlpO	BD1508	M	2023-04-25	15	DT-7day	FSF-G12D/+	frt/frt	FSF-MCD/+	FSF-GGCB/+	+/+	+/+
Lentivirus-PGK-FlpO	BD1290	F	2023-04-09	15	DT-7day	FSF-G12D/+	frt/frt	FSF-MCD/FSF-MCD	FSF-GGCB/FSF-GGCB	+/+	+/+
Lentivirus-PGK-FlpO	BD1219	F	2023-04-15	15	DT-7day	FSF-G12D/+	frt/frt	FSF-MCD/+	FSF-GGCB/+	+/+	+/+
IGO16235 - Treatment of in vivo tumors
Lentivirus-PGK-FlpO	BH1064	M	2023-10-01	17	Saline	FSF-G12D/+	frt/frt	FSF-MCD/FSF-MCD	+/+	mTmG/+	+/+
Lentivirus-PGK-FlpO	BI1614	M	2023-12-15	17	Saline	FSF-G12D/+	frt/frt	FSF-MCD/+	+/+	mTmG/+	+/+
Lentivirus-PGK-FlpO	BI1771	M	2023-12-28	17	Cisplatin	FSF-G12D/+	frt/frt	FSF-MCD/FSF-MCD	+/+	mTmG/mTmG	+/+
Lentivirus-PGK-FlpO	BI1772	M	2023-12-28	17	Cisplatin	FSF-G12D/+	frt/frt	FSF-MCD/FSF-MCD	+/+	mTmG/+	+/+
Lentivirus-PGK-FlpO	BJ1072	M	2024-01-07	17	Cisplatin	FSF-G12D/+	frt/frt	FSF-MCD/FSF-MCD	+/+	mTmG/+	+/+
Lentivirus-PGK-FlpO	BI1938	F	2023-12-28	17	MRTX1133	FSF-G12D/+	frt/frt	FSF-MCD/FSF-MCD	+/+	mTmG/+	+/+
Lentivirus-PGK-FlpO	BJ1074	F	2024-01-07	17	MRTX1133	FSF-G12D/+	frt/frt	FSF-MCD/FSF-MCD	+/+	mTmG/+	+/+
IGO16318 - Hopx-MACD validation
Lentivirus-PGK-FlpO	BJ1822	M	2024-02-16	16		FSF-G12D/+	frt/frt	+/+	FSF-GGCB/FSF-GGCB	+/+	FSF-MACD/FSF-MACD
Lentivirus-PGK-FlpO	BJ1823	M	2024-02-16	16		FSF-G12D/+	frt/frt	+/+	FSF-GGCB/FSF-GGCB	+/+	FSF-MACD/+
IGO15488_1, IGO15488_2 - KPT tumors
Adenovirus-adSPC-Cre	BF1607	F	2023-07-13	14		LSL-G12D/+	fl/fl	+/+	+/+	tdTomato/+	+/+
Adenovirus-adSPC-Cre	BD1959	F	2023-05-15	14		LSL-G12D/+	fl/fl	+/+	+/+	tdTomato/+	+/+
Adenovirus-adSPC-Cre	BB1053	M	2023-02-02	14		LSL-G12D/+	fl/fl	+/+	+/+	tdTomato/+	+/+
Autocthonous uPAR CAR T transplants
Adenovirus-adSPC-Cre	BL1028	M	2024-04-12	16	Control	LSL-G12D/+	fl/fl	+/+	+/+	tdTomato/+	+/+
Adenovirus-adSPC-Cre	BL1029	F	2024-04-12	16	uPAR CAR T	LSL-G12D/+	fl/fl	+/+	+/+	tdTomato/+	+/+
Adenovirus-adSPC-Cre	BJ1051	M	2024-01-09	16	uPAR CAR T	LSL-G12D/+	fl/fl	+/+	+/+	tdTomato/+	+/+	genotyped as tdTomato but no tdTomato signal
Hyperoxia Mouse
C57bl/6	-	M	~12 weeks old	-	Hyperoxia	+/+	+/+	+/+	+/+	+/+	+/+
Historical Control	AI1004	M	2020-11-24	-	Normoxia	LSL-G12D/+	fl/fl	+/+	+/+	RIK/+	+/+	non activated mouse
IGO16686 Lineage tracing mice 3d baseline (12 week)
Lentivirus-PGK-FlpO	BL1646	M	2024-05-17	12	Tamoxifen	FSF-G12D/+	frt/frt	FSF-MCD/+	+/+	mTmG/mTmG	+/+
Lentivirus-PGK-FlpO	BL1237	M	2024-04-28	12	Tamoxifen	FSF-G12D/+	frt/frt	FSF-MCD/FSF-MCD	+/+	mTmG/+	+/+
Lentivirus-PGK-FlpO	BL1606	M	2024-05-22	12	Tamoxifen	FSF-G12D/+	frt/frt	FSF-MCD/FSF-MCD	+/+	mTmG/+	+/+
Lentivirus-PGK-FlpO	BL1121	F	2024-04-23	12	Tamoxifen	FSF-G12D/+	frt/frt	MCD/MCD	+/+	mTmG/+	+/+
Lentivirus-PGK-FlpO	BL1124	F	2024-04-23	12	Tamoxifen	FSF-G12D/+	frt/frt	MCD/+	+/+	mTmG/+	+/+
Lentivirus-PGK-FlpO	BL1233	F	2024-04-26	12	Tamoxifen	FSF-G12D/+	frt/frt	MCD/MCD	+/+	mTmG/+	+/+
Lentivirus-PGK-FlpO	BL1241	F	2024-04-28	12	Tamoxifen	FSF-G12D/+	frt/frt	MCD/+	+/+	mTmG/+	+/+
IGO17402 Lineage tracing Slc4a11 mice 3d baseline (6 week) and Hopx mice 3d baseline (12 week)
Lentivirus-PGK-FlpO	BO1534	F	2024-10-10	6	Tamoxifen	FSF-G12D/+	frt/frt	FSF-MCD/+	+/+	mTmG/+	+/+
Lentivirus-PGK-FlpO	BO1535	F	2024-10-10	6	Tamoxifen	FSF-G12D/+	frt/frt	FSF-MCD/+	+/+	mTmG/+	+/+
Lentivirus-PGK-FlpO	BO1540	F	2024-10-14	6	Tamoxifen	FSF-G12D/+	frt/frt	FSF-MCD/+	+/+	mTmG/+	+/+
Lentivirus-PGK-FlpO	BR1615	F	2025-02-16	6	Tamoxifen	FSF-G12D/+	frt/frt	FSF-MCD/FSF-MCD	+/+	mTmG/+	+/+
Lentivirus-PGK-FlpO	BS1265	F	2025-03-11	6	Tamoxifen	FSF-G12D/+	frt/frt	FSF-MCD/+	+/+	mTmG/+	+/+
Lentivirus-PGK-FlpO	BR1311	F	2025-01-30	6	Tamoxifen	FSF-G12D/+	frt/frt	FSF-MCD/FSF-MCD	+/+	mTmG/+	+/+
Lentivirus-PGK-FlpO	BR1128	M	2025-01-23	6	Tamoxifen	FSF-G12D/+	frt/frt	FSF-MCD/+	+/+	mTmG/mTmG	+/+
Lentivirus-PGK-FlpO	BQ1151	M	2024-12-25	12	Tamoxifen	FSF-G12D/+	frt/frt	+/+	+/+	mTmG/+	FSF-MACD/+
Lentivirus-PGK-FlpO	BQ1152	M	2024-12-25	12	Tamoxifen	FSF-G12D/+	frt/frt	+/+	+/+	mTmG/+	FSF-MACD/+
IGO17543 Lineage tracing Hopx mice 14d (12 week)
Lentivirus-PGK-FlpO	BQ1920	M	2025-01-20	12	Tamoxifen	FSF-G12D/+	frt/frt	+/+	+/+	mTmG/+	FSF-MACD/+
Lentivirus-PGK-FlpO	BP1479	M	2024-11-26	12	Tamoxifen	FSF-G12D/+	frt/frt	+/+	+/+	mTmG/+	FSF-MACD/+
IGO17483
KP;Slc4a11MCD/+ LUAD cell line transplants	112402	F	2025-03-25	-	Saline	-	-	-	-	-	-	NSG
KP;Slc4a11MCD/+ LUAD cell line transplants	112405	F	2025-03-25	-	Saline	-	-	-	-	-	-	NSG
KP;Slc4a11MCD/+ LUAD cell line transplants	112404	F	2025-03-25	-	DT	-	-	-	-	-	-	NSG
KP;Slc4a11MCD/+ LUAD cell line transplants	112407	F	2025-04-01	-	DT	-	-	-	-	-	-	NSG
KP;Slc4a11MCD/+ LUAD cell line transplants	112411	M	2025-04-08	-	DT	-	-	-	-	-	-	NSG
IGO16562
Lentivirus-PGK-FlpO	BJ1759	M	2024-02-02	17	Saline	FSF-G12D/+	frt/frt	FSF-MCD/+	+/+	mTmG/+	+/+
Lentivirus-PGK-FlpO	BJ1673	F	2024-02-01	17	Saline	FSF-G12D/+	frt/frt	FSF-MCD/+	+/+	mTmG/+	+/+
Lentivirus-PGK-FlpO	BJ1609	M	2024-02-02	17	cisplatin	FSF-G12D/+	frt/frt	FSF-MCD/+	+/+	mTmG/+	+/+
Lentivirus-PGK-FlpO	BJ1670	M	2024-02-01	17	cisplatin	FSF-G12D/+	frt/frt	FSF-MCD/+	+/+	mTmG/+	+/+
Lentivirus-PGK-FlpO	BK1145	M	2024-03-01	17	cisplatin	FSF-G12D/+	frt/frt	FSF-MCD/FSF-MCD	+/+	mTmG/+	+/+
Lentivirus-PGK-FlpO	BJ1836	M	2024-02-15	17	MRTX1133	FSF-G12D/+	frt/frt	FSF-MCD/FSF-MCD	+/+	mTmG/+	+/+
Lentivirus-PGK-FlpO	BK1009	M	2024-02-25	17	MRTX1133	FSF-G12D/+	frt/frt	FSF-MCD/FSF-MCD	+/+	mTmG/+	+/+
Lentivirus-PGK-FlpO	BK1010	M	2024-02-25	17	MRTX1133	FSF-G12D/+	frt/frt	FSF-MCD/+	+/+	mTmG/+	+/+
Lentivirus-PGK-FlpO	BK1011	M	2024-02-25	17	MRTX1133	FSF-G12D/+	frt/frt	FSF-MCD/FSF-MCD	+/+	mTmG/mTmG	+/+
Lentivirus-PGK-FlpO	BK1013	M	2024-02-25	17	MRTX1133	FSF-G12D/+	frt/frt	FSF-MCD/+	+/+	mTmG/+	+/+
Lentivirus-PGK-FlpO	BJ1656	M	2024-02-01	17	-	FSF-G12D/+	frt/frt	+/+	FSF-GGCB/+	+/+	+/+	Carrier cells

### Sheet: Mouse Flow Antibodies
Mouse Flow Antibodies
Flow Cytometry
Name	Target Species	Manufacturer	Catalog #	Dilution	Fluorescence
Rat anti-mouse CD16/CD32 [2.4G2] (Mouse Fc Block)	mouse	BD Biosciences	553142	1:100	-
Live/Dead Stains
DAPI	-
Helix NP NIR	-	Biolegend	425301	5nM	APC
Isolation of Slc4a11-MCD/+ mTmG cells	Target Species	Manufacturer	Catalog #	Dilution	Fluorescence
tdTomato	-	Stable tdTomato expressing cell line	-	-	tdTomato
EGFP	-	Stable EGFP expressing cell line	-	-	EGFP
mScarlet	-	Stable mScarlet expressing cell line	-	-	mScarlet
CD45	mouse	BioLegend	103112	1:100	APC
CD31	mouse	BioLegend	102410	1:100	APC
CD11b	mouse	BioLegend	101212	1:100	APC
F4/80	mouse	BioLegend	123116	1:100	APC
CD11c	mouse	BioLegend	117310	1:100	APC
TER119	mouse	BioLegend	116212	1:100	APC
Isolation of Slc4a11-MCD/+ Hip11-GGCB/+ cells	Target Species	Manufacturer	Catalog #	Dilution	Fluorescence
EGFP	-	Stable tdTomato expressing cell line	-	-	EGFP
mTagBFP2	-	Stable BFP2 expressing cell line	-	-	mTagBFP2
mScarlet	-	Stable mScarlet expressing cell line	-	-	mScarlet
CD45	mouse	invitrogen	25-0451-82	1:100	PE/Cy7
CD31	mouse	BioLegend	102418	1:100	PE/Cy7
CD11b	mouse	BioLegend	101216	1:100	PE/Cy7
F4/80	mouse	BioLegend	123114	1:100	PE/Cy7
CD11c	mouse	BioLegend	117318	1:100	PE/Cy7
TER119	mouse	BioLegend	116222	1:100	PE/Cy7
Isolation of Hopx-MACD/+ Hip11-GGCB/+ cells	Target Species	Manufacturer	Catalog #	Dilution	Fluorescence
EGFP	-	Stable tdTomato expressing cell line	-	-	EGFP
mTagBFP2	-	Stable BFP2 expressing cell line	-	-	mTagBFP2
mScarlet	-	Stable mScarlet expressing cell line	-	-	mScarlet
CD45	mouse	invitrogen	25-0451-82	1:100	PE/Cy7
CD31	mouse	BioLegend	102418	1:100	PE/Cy7
CD11b	mouse	BioLegend	101216	1:100	PE/Cy7
F4/80	mouse	BioLegend	123114	1:100	PE/Cy7
CD11c	mouse	BioLegend	117318	1:100	PE/Cy7
TER119	mouse	BioLegend	116222	1:100	PE/Cy7

### Sheet: Primers
Primer	Sequence
Primers to validate Slc4a11-FSF-MCD reporter
mScarlet_F	GGCCCTCGGAGCGTTCGTAC
mScarlet_R	A TGGTGAGCAAGGGCGAG
DTR_F	AGAGGGCTAGCTGCTGGAA
DTR_R	CAACCAGTGGGGGTTGCGTC
5’ Homology Arm_F	TGGCTTCCAGGAAATTGAGA
5’ Homology Arm_R	ATTGGACAGCAAGAAAGCGA
3’ Homology Arm_F	TCTGTTACACAGAGGTAACA
3’ Homology Arm_R	AAAATGAGGAAATTGCATCG
Primers to validate Hipp11-FSF-GGCB reporter
GLuc_F	GGCGACAAAGAGTCCGCACA
GLuc_R	AAGGGGGCCGGTGGTGAC
CLuc_F	TCTGGCCTCTGTGGAGATCT
CLuc_R	CAACCCCATCAACTTCTACTAC
5’ Homology Arm_F	CTTGTGAGGGCCTACTGTGAC
5’ Homology Arm_R	CTTTCCGGAGATAGGGTGTTA
3’ Homology Arm_F	CCGTGCCTTCCTTGACCCTGG
3’ Homology Arm_R	ATCGTGGGCATGTGACCTCTC
Primers to validate Hopx-FSF-MACD reporter
5’ Knockin_Forward (5’ KI_F1)	TGGCTTCCAGGAAATTGAGA
5’ Knockin_Reverse 1(5’ KI_R1)	ATTGGACAGCAAGAAAGCGA
5’ Knockin_Reverse 2 (5’ KI_R2)	TGAACTCCTTGATCACTGCC
3’ Knockin_Forward (3’ KI_F1)	AAAATGAGGAAATTGCATCG
3’ Knockin_Reverse (3’KI_R1)	TCTGTTACACAGAGGTAACA
qPCR primers
Slc4a11 qPCR F	CGAGGATCCAGAACAGACCT
Slc4a11 qPCR R	GAGATGTTTGTGCAAAGAAGGA
Itga2 qPCR F	ACTTCCGGCATACGAAAGAA
Itga2 qPCR R	TCAGCCAGCAGGTGATGTTA
Onecut2 qPCR F	GAGCTCTTCTTTCTGACGTATGG
Onecut2 qPCR R	TGTTTCTTTGGGGGAGTCTG
Cldn4 qPCR F	TTTTGTGGTCACCGACTTTG
Cldn4 qPCR R	TGTAGTCCCATAGACGCCATC
Tigit qPCR F	GCTGGTGTCTCCTCCTGATCT
Tigit qPCR R	TGTGCCTGTCATCATTCCTG
Actb qPCR F	CTAAGGCCAACCGTGAAAAG
Actb qPCR R	ACCAGAGGCATACAGGGACA

### Sheet: crRNAs
Target	Sequence
Slc4a11	ACATATGGGGAGGTATGAGC
Hopx	CTGTTACGGACTAGGGAGCC
Hipp11	ATGATGGCATCTAATGAGCT

### Sheet: ISH
Item	Vendor	Catalog #	Notes
RNAscope Multiplex Fluorescent Reagent Kit v2	ACD Bio	323100
RNAscope 2.5 HD Reagent Kit-RED	ACD Bio	322350
RNAscope™ Probe- Mm-Slc4a11	ACD Bio	559521
RNAscope™ Probe- Mm-Sftpc-C3	ACD Bio	14101-C3
Opal 570	Akoya Biosciences	FP1488001KT	use 1:1500 for mm-Slc4a11
Opal 690	Akoya Biosciences	FP1497001KT	use 1:2000 for mm-Sftpc-c3

### Sheet: IHCIF Antibodies
Mouse Stains
Item	Antibody host	Vendor	Catalog #	Concentrations Used
Integrin ɑ2	Rabbit mAb [EPR17338]	Abcam	ab181548	0.1ug/ml
RFP	Rabbit pAb	Rockland	600-401-379	2.5ug/ml
GFP	Chicken pAb	Thermo Fisher Scientific	A10262	dilution at 1:400
NKX2.1	Rabbit mAb [EP1584Y]	Abcam	ab76013	dilution at 1:500
HMGA2	Rabbit mAb [D1A7]	Cell Signaling	8179	dilution at 1:200
Ki-67	Rat mAb [SolA15]	Thermo Fisher Scientific	14-5698-82	dilution at 1:400
Flag	Mouse mAb [M2]	Sigma	F1804	1µg/ml
Cre Recombinase	Rabbit mAb [D7L7L]	Cell Signaling	15036	dilution at 1:50
HOPX	Mouse mAb [E1]	Santa Cruz Biotechnology	sc-398703	dilution at 1:200
SPC	Rabbit pAb	Sigma-Aldrich	AB3786	dilution at 1:500
uPAR	Goat pAb	R&D Systems	AF534	10 µg/mL
HNF4α	Rabbit mAb	Cell Signaling	3113	dilution at 1:400
BrdU	Mouse mAb	Roche	1170376	0.0625 μg/ml
GFP	Chicken pAb	Abcam	ab13970	1 μg/ml
Cre Recombinase	Rabbit pAb	BioLegend	908001	1 μg/ml
pan Cytokeratin	Mouse mAb [AE1/AE3]	Agilent Dako	M351529-2	dilution at 1:200
Human Stains
Item	Antibody host	Vendor	Catalog #	Concentrations Used
uPAR	Goat pAb	R&D Systems	AF807	1:500
Integrin ɑ2	Rabbit mAb [EPR17338]	Abcam	ab181548	1:10,000
pan keratin	Mouse mAb [80]	Abcam	ab8068	1:200
pAb: polyclonal antibody; mAb: monoclonal antibody

### Sheet: TotalSeq-B Hash Antibodies
Mouse TotalSeqB
Hash ID	TotalSeqB Hash Barcode	Hash ID	Biolegend IDs
B0301	ACCCACCAGTAAGAC	B0301	155831
B0302	GGTCGAGAGCATTCA	B0302	155833
B0303	CTTGCCGCATGTCAT	B0303	155835
B0304	AAAGCATTCTTCACG	B0304	155837
B0305	CTTTGTCTTTGTGAG	B0305	155839
B0306	TATGCTGCCACGGTA	B0306	155841
B0307	GAGTCTGCCAGTATC	B0307	155843
B0308	TATAGAACGCCAGGC	B0308	155845
B0309	TGCCTATGAAACAAG	B0309	155847
B0310	CCGATTGTAACAGAC	B0310	155849
B0311	GCTTACCGAATTAAC	B0311	113901
B0312	CTGCAAATATAACGG	B0312	113903
B0313	CTACATTGCGATTTG	B0313	113905
B0314	CTTTCGCCAACTCTG	B0314	113907
B0315	CCCTCTCTGGATTCT	B0315	113909
